# Voluntary exercise during weight loss attenuates adipose CD8+ T cell exhaustion that persists after weight regain

**DOI:** 10.64898/2026.07.25.740730

**Authors:** Okechukwu Kingsley Oforka, Emily C. LaVoy, Matthew A. Cottam, Munira Kapadia, Emily Nguyen, Caroline Hegemann, Alyssa H. Hasty, Nathan C. Winn, Heather L. Caslin

**Author notes:** Corresponding authors: Heather Caslin, 3875 Holman St. Rm 104 Garrison, Houston, TX 77204-6015; Nathan Winn, 2215 Garland Avenue, 8465B MRBIV, Nashville, TN 37232.

## Abstract

**Background:** Weight gain and loss induce adipose CD8+ T cell exhaustion, which persists and may worsen glucose tolerance following weight regain. Because exercise can reduce T cell exhaustion in the blood, we hypothesized that exercise during weight loss would attenuate adipose CD8+ T cell exhaustion and glucose tolerance following weight regain.

**Methods:** Male C57Bl/6J mice were fed low-fat or high-fat diets over 8 to 9-week cycles to generate lean, obese, weight loss, or weight cycled groups. Additional weight loss and weight cycled groups were provided exercise wheels during the weight loss phase.

**Results:** As expected, weight loss increased total and exhausted CD8+ T cells by flow cytometry. Mice that ran the most during weight loss had the lowest proportion of exhausted CD8+ T cells. Notably, exercise reduced the proportion of exhausted CD8+ T cells even after the cessation of exercise and weight regain in all mice. However, exercise did not improve glucose tolerance or macrophage inflammation following weight regain. Moreover, exercise did not affect the induction of innate immune memory in adipose macrophages following weight loss.

**Conclusion:** The addition of exercise to a weight loss intervention remarkably reduced exhausted CD8+ T cells in the adipose tissue even after the cessation of exercise and weight regain. While exercise did not affect macrophage inflammation or glucose tolerance following weight regain, these results illuminate new questions about the persistence and mechanisms by which exercise reduces tissue CD8+T cell exhaustion and the direct role of macrophages in modulating glucose tolerance with weight cycling.
