## Supplemental Table 1 for "Voluntary exercise during weight loss attenuates adipose CD8+ T cell exhaustion that persists after weight regain"

### Sheet: Sheet1
Total Seq C Hashing antibodies (Company, #Reagent)	Dilution
0305 anti-mouse Hashtag 5 (Biolegend, #155869)	1:200
0306 anti-mouse Hashtag 6 (Biolegend, #155871)	1:200
0307 anti-mouse Hashtag 7 (Biolegend, #155873)	1:200
0308 anti-mouse Hashtag 8 (Biolegend, #155875)	1:200
0309 anti-mouse Hashtag 9 (Biolegend, #155877)	1:200
Total Seq C CITE-seq Antibodies (Company, #Reagent)	Dilution
anti-mouse CD3 (Biolegend, #100263)	1:200
anti-mouse TCRy/d (Biolegend, #118141)	1:200
anti-mouse CD4 (Biolegend, #100571)	1:200
anti-mouse CD8a (Biolegend, #100785)	1:200
anti-mouse CD62L (Biolegend, #104455)	1:200
anti-mouse CD44 (Biolegend, #103063)	1:200
anti-mouse CD366 (TIM3; Biolegend, # )	1:200
anti-mouse CD279.PD-1 (Biolegend, #109127)	1:200
anti-mouse CD274 (B7-H1, PD-L1; Biolegend, #153610)	1:200
anti-mouse CD273 (B7-DC, PD-L2; Biolegend, #107229)	1:200
anti-mouse CD223 (LAG3; Biolegend, #125237)	1:200
anti-mouse CD197 (CCR7; Biolegend, #120131)	1:200
anti-mouse CD28 (Biolegend, #102133 )	1:200
anti-mouse CD27 (Biolegend, #124245)	1:200
anti-mouse CD39 (Biolegend, #143815 )	1:200
anti-mouse CD19 (Biolegend, #115571)	1:200
anti-mouse NK1.1 (Biolegend, #108765)	1:200
anti-mouse Ly6G (Biolegend, #127657)	1:200
anti-mouse CD14 (Biolegend, #123339)	1:200
anti-mouse Ly6C (Biolegend, #128051 )	1:200
anti-mouse CD11c (Biolegend, #117361)	1:200
anti-mouse CD64 (FcγRI; Biolegend, #139327 )	1:200
anti-mouse CD163 (Biolegend, #155313)	1:200
anti-mouse I-A/I-E (MHCII; Biolegend, #107659)	1:200
anti-mouse CD86 (Biolegend, #105059)	1:200
anti-mouse CD80 (Biolegend, #109127)	1:200
anti-mouse MERTK (Mer; Biolegend, #151513 )	1:200
anti-mouse IL-33R alpha (Biolegend, #145319)	1:200
anti-mouse Ly6A/E (Sca-1; Biolegend, #108151)	1:200
anti-mouse CD309 (VEGFR2; Flk-1; Biolegend, #136417)	1:200
