## Supplemental Table 2 for "Voluntary exercise during weight loss attenuates adipose CD8+ T cell exhaustion that persists after weight regain"

### Sheet: Sheet1
T cell panel antibodies (Company, #Reagent)	Dilution
BV510 anti-CD45 (Biolegend, #103138)	1:400
FITC anti-CD8 (Biolegend, #100706)	1:200
PE anti-TOX (Invitrogen/eBioscience, #12-6502-82)	1:50
PE-Cy7 anti-CD44 (Biolegend, #103030)	1:200
APC anti-PD-1 (Biolegend, #135210)	1:200
APC-Cy7 anti-TCRb (Biolegend, # 109220)	1:200
PE/Cyanine7 anti-IFN-γ (Biolegend, #505825)	1:200
APC anti-Granzyme B (Biolegend, #372204)	1:200
Macrophage panel antibodies (Company, #Reagent)	Dilution
BV510 anti-CD45 (Biolegend, #103138)	1:400
FITC anti-CD11b (Biolegend, #101206)	1:200
PE anti-TNF (Biolegend, #506306)	1:200
APC anti-IL-6 (Biolegend, #504508)	1:200
APC-Cy7 anti-F4/80 (Biolegend, #123118)	1:200
AF488 anti-mouse H3K4me3 (Abcam, #ab237340)	1:100
PE-Cy7 anti-mouse H3K27ac (Cell Signaling #30342S)	1:100
